# Evolutionary integration of the geography and pacing of the annual cycle in migratory birds

**DOI:** 10.1101/2024.03.08.584102

**Authors:** Benjamin M. Winger, Frank A. La Sorte, Matthew D. Hack, Teresa M. Pegan

**Author notes:** Department of Ecology and Evolutionary Biology, Yale University, New Haven, Connecticut, United States of America (Frank A. La Sorte). Center for Biodiversity and Global Change, Yale University, New Haven, Connecticut, United States of America (Frank A. La Sorte).

## Abstract

In migratory species, the temporal phases of the annual cycle are intrinsically linked to seasonally shifting geographic ranges. Despite intense interest in the annual cycle ecology of migration, a synthetic understanding of the relationship between the biogeography and phenology of seasonal migration remains elusive. Here, we interrogate the spatiotemporal structure of the annual cycle in a novel phylogenetic comparative framework. We use eBird, a massive avian occurrence dataset, to demarcate and measure in a consistent manner among species the portions of the annual cycle when a geographic distribution is stationary versus dynamic due to migration. Through comparative analyses of the durations of annual cycle stages for 150 species of migratory birds breeding in North America, we show that the duration of the migratory periods is remarkably consistent among species and is unrelated to the distance between breeding and nonbreeding locations. In other words, the seasonal distributions of long-distance migrants shift between their geographically distant stationary phases in the same amount of time as short-distance migrants, suggesting that individuals of long-distance migratory species have more synchronous periods of migration and likely a faster individual migratory pace than short-distance migrants. Our results further show that the amount of time a species spends on the breeding grounds is strongly inversely related to time spent on the nonbreeding grounds, revealing the length of the breeding versus nonbreeding stationary period to be the primary source of species-level variation in the pacing of the annual cycle, as opposed to the time needed for the migratory period. Further, our study reveals that the amount of time spent annually on the breeding versus nonbreeding grounds predicts the distance between breeding and nonbreeding locations, demonstrating key linkages between the biogeography of the migratory cycle, its phenology, and the evolution of life history tradeoffs.
