## Supplementary material for "Evolutionary integration of the geography and pacing of the annual cycle in migratory birds": Table S1

### Sheet: Table S1  included species
NACC_order	Family	Species	Mass (g)	BSP Latitude	NBSP latitude	Migration Distance (km)	BSP Duration (days)	NBSP Duration (days)	Spring Migration Duration (days)	Fall Migration Duration (days)	Molt Location
1	Tyrannidae	Myiarchus cinerascens	27.2	32.6	25.2	881	86.6	130.4	72.2	75.8	molt-migrant
2	Tyrannidae	Myiarchus crinitus	33.5	37.4	14.9	2515.4	115.8	122.6	62.4	64.2	molt-migrant
3	Tyrannidae	Myiodynastes luteiventris	45.9	18.6	-8.3	3894.8	144.2	81.8	61.4	77.6	winter
4	Tyrannidae	Tyrannus vociferans	45.6	27.9	24.7	360.9	112.4	108.2	68	76.4	breeding
5	Tyrannidae	Tyrannus verticalis	39.6	38.3	19.5	2518.9	108.6	88	75	93.4	molt-migrant
6	Tyrannidae	Tyrannus tyrannus	43.6	42.3	-12.3	6581.2	109.6	103	72.6	79.8	winter
7	Tyrannidae	Tyrannus dominicensis	43.8	20	16.1	760.6	95.2	112.8	80.2	76.8	winter
8	Tyrannidae	Tyrannus forficatus	43.2	32.6	15.8	2058.4	161.8	77.6	62.6	63	breeding
9	Tyrannidae	Contopus cooperi	32.9	53.2	3.5	6209.2	56.8	159.6	78	70.6	winter
10	Tyrannidae	Contopus sordidulus	12.8	43.3	-0.7	6085.1	93.2	128.6	72.8	70.4	molt-migrant
11	Tyrannidae	Contopus virens	14.1	40.3	-2.2	4873.4	92.4	93.6	76.8	102.2	molt-migrant
12	Tyrannidae	Empidonax flaviventris	11.6	53.1	14.7	4386.3	39.6	188.8	68	68.6	winter
13	Tyrannidae	Empidonax virescens	12.9	35.9	6.1	3430.9	107.6	120	66.4	71	molt-migrant
14	Tyrannidae	Empidonax alnorum	12.8	58.5	-8.6	7849.2	67.2	161.4	73.2	63.2	molt-migrant
15	Tyrannidae	Empidonax traillii	13.4	44.9	14.8	3571.8	73	162	63.2	66.8	molt-migrant
16	Tyrannidae	Empidonax minimus	10.3	52	19.2	3664.6	64.8	165.2	67	68	winter
17	Tyrannidae	Empidonax hammondii	10.1	53.6	22	4024.8	76.6	145.4	66.8	76.2	breeding
18	Tyrannidae	Empidonax wrightii	12.5	37	26.5	1235	98.2	140.2	67.8	58.8	molt-migrant
19	Tyrannidae	Empidonax oberholseri	10.4	44.8	22.9	2690.8	90.4	140	66.6	68	molt-migrant
20	Tyrannidae	Empidonax difficilis	10	48.2	23	3281.7	56	127.4	79	102.6	winter
21	Tyrannidae	Empidonax occidentalis	11.4	34.6	20.4	1699.3	51.6	169	67.4	77	winter
22	Tyrannidae	Sayornis phoebe	19.8	42.3	31	1258.2	127	92.6	73.4	72	breeding
23	Tyrannidae	Sayornis saya	21.2	42.6	31.8	1205.7	61.8	158.2	70.6	74.4	breeding
24	Vireonidae	Vireo atricapilla	8.5	31	21.5	1150.8	108	124.8	65.4	66.8	breeding
25	Vireonidae	Vireo griseus	11.4	32.9	25.4	837.7	132.2	92.6	72	68.2	breeding
26	Vireonidae	Vireo bellii	8.5	33.7	22.6	1226.3	105.4	120.8	75.2	63.6	breeding
27	Vireonidae	Vireo vicinior	12.8	35.2	27.1	913.7	88.2	133.4	65.2	78.2	breeding
28	Vireonidae	Vireo flavifrons	18	38.1	16.1	2473	118.4	108.4	69.8	68.4	breeding
29	Vireonidae	Vireo cassinii	14.7	45.6	22.7	2907.3	93.4	133.6	68.2	69.8	breeding
30	Vireonidae	Vireo solitarius	16.6	50.2	26.1	2769.5	86.4	134.2	68.8	75.6	breeding
31	Vireonidae	Vireo plumbeus	16.7	34.9	23.3	1339.7	100.2	135.8	68.2	60.8	breeding
32	Vireonidae	Vireo philadelphicus	12.2	52.7	12.7	4443.5	71.8	141.2	70.8	81.2	breeding
33	Vireonidae	Vireo gilvus	12.7	47.6	20	3135.9	88.2	136.6	67.2	73	molt-migrant
34	Vireonidae	Vireo olivaceus	16.7	47	1.2	5285.2	99	80	88.6	97.4	molt-migrant
35	Laniidae	Lanius ludovicianus	47.4	33.9	30.8	349	78.8	149.4	61.6	75.2	breeding
36	Laniidae	Lanius borealis	69.8	65.2	51.8	2615.6	114.8	112.2	69.4	68.6	breeding
37	Hirundinidae	Riparia riparia	14.6	59.1	-9.8	8646.9	60.6	145.2	77.4	81.8	molt-migrant
38	Hirundinidae	Tachycineta thalassina	14.2	45	22.6	2731.2	144.6	76.4	75.8	68.2	molt-migrant
39	Hirundinidae	Stelgidopteryx serripennis	15.9	36.1	21	1722.2	89.4	117.2	77.4	81	molt-migrant
40	Regulidae	Corthylio calendula	6.7	56.6	34.5	2458.3	97.8	130.2	66.8	70.2	molt-migrant
41	Polioptilidae	Polioptila caerulea	6	34.2	24.8	1104.7	105.2	131	63.2	65.6	molt-migrant
42	Troglodytidae	Salpinctes obsoletus	16.5	37.8	31.9	671.1	73.6	121.8	90.2	79.4	breeding
43	Troglodytidae	Troglodytes hiemalis	8.9	50.5	37	1558.8	116.6	116	70.2	62.2	breeding
44	Troglodytidae	Cistothorus stellaris	9	46	31.1	1726.7	94	142.6	65.4	63	breeding
45	Troglodytidae	Cistothorus palustris	11.2	45.5	35.7	1108.2	89	140.8	70.8	64.4	breeding
46	Mimidae	Dumetella carolinensis	36.9	43.5	25.9	1985.1	90.6	147	67.6	59.8	breeding
47	Mimidae	Toxostoma rufum	68.8	38.9	34.3	554.3	93.8	141.8	71	58.4	breeding
48	Mimidae	Oreoscoptes montanus	42.7	41.2	33.6	1017.7	134.4	86	70.8	73.8	breeding
49	Turdidae	Sialia currucoides	29.6	44.5	36.9	902.8	138.4	85.4	75.4	65.8	breeding
50	Turdidae	Catharus minimus	32.8	65	5.2	7978.6	75.8	141.8	72.2	75.2	breeding
51	Turdidae	Catharus bicknelli	28.5	46.2	18.6	3058.8	91.6	133	71.2	69.2	breeding
52	Turdidae	Catharus ustulatus	30.8	57.2	-0.2	6955.9	83.8	134.6	71.2	75.4	molt-migrant
53	Turdidae	Catharus guttatus	31	55.3	35.4	2216.2	98.2	130.8	63.6	72.4	breeding
54	Turdidae	Hylocichla mustelina	49.9	39.1	16.4	2569.4	115.8	114.4	68.2	66.6	breeding
55	Turdidae	Ixoreus naevius	78.4	59.1	51.4	1106.5	106.4	114.4	70	74.2	breeding
56	Motacillidae	Anthus rubescens	21.3	66.2	35	3486.1	86.8	133.8	62.4	82	breeding
57	Motacillidae	Anthus spragueii	25.3	49.2	28.6	2329	103.4	122.8	65.6	73.2	molt-migrant
58	Fringillidae	Haemorhous purpureus	24.9	52	45.1	778.4	138.4	89.2	78.6	58.8	breeding
59	Fringillidae	Acanthis flammea	13	68.3	56.6	1454.4	101.2	124.2	71.2	68.4	breeding
60	Fringillidae	Spinus tristis	12.9	45.6	43.1	278.3	73.6	139.2	65.2	87	breeding
61	Calcariidae	Calcarius lapponicus	27.3	69.9	43.3	3170.6	124	89.8	70.4	80.8	breeding
62	Calcariidae	Calcarius ornatus	18.9	47.6	31.7	1768	121.6	102	70	71.4	breeding
63	Calcariidae	Calcarius pictus	27.5	64.3	37.6	3218.8	50.2	164.6	65.4	84.8	breeding
64	Calcariidae	Rhynchophanes mccownii	23.2	45.6	33.1	1420.4	126	101.2	68	69.8	breeding
65	Calcariidae	Plectrophenax nivalis	42.2	73.3	55.5	2036.6	111.2	102.2	85	66.6	breeding
66	Passerellidae	Ammodramus savannarum	17	41.3	26.5	1652.6	89	82.6	72.8	120.6	breeding
67	Passerellidae	Chondestes grammacus	29	38.1	26.5	1286.4	96.6	139.6	69	59.8	breeding
68	Passerellidae	Calamospiza melanocorys	37.6	44.2	30.6	1513	17.8	194.6	70.4	82.2	molt-migrant
69	Passerellidae	Spizella pallida	12	52.1	26.8	2829.8	66.6	148.2	70.8	79.4	molt-migrant
70	Passerellidae	Spizella pusilla	12.5	40	35	568.3	141.8	87.4	70.2	65.6	molt-migrant
71	Passerellidae	Spizella breweri	10.9	42	29.5	1505.9	72.8	142	71.4	78.8	molt-migrant
72	Passerellidae	Passerella iliaca	32.3	62.5	46.3	1808.7	89.8	131.2	72.2	71.8	breeding
73	Passerellidae	Spizelloides arborea	20.1	66.6	45	3172.4	97.6	127.2	71.2	69	breeding
74	Passerellidae	Junco hyemalis	19.9	57.1	45.2	1513.9	112.2	115.2	66.2	71.4	breeding
75	Passerellidae	Zonotrichia leucophrys	29.4	63.7	39.1	2749.7	60.4	164.4	69	71.2	breeding
76	Passerellidae	Zonotrichia atricapilla	29.8	59.7	44.9	2401.2	86.8	154.4	63.6	60.2	breeding
77	Passerellidae	Artemisiospiza nevadensis	18.7	40.9	34.4	777.2	146	63.8	68.8	86.4	breeding
78	Passerellidae	Pooecetes gramineus	25.9	46.6	29.9	1906.8	103.4	128.8	67	65.8	breeding
79	Passerellidae	Ammospiza leconteii	13.4	54.1	33.7	2310	87.6	139.4	66.8	71.2	breeding
80	Passerellidae	Ammospiza nelsoni	19	51	31	2308.7	71.4	150.6	68	75	breeding
81	Passerellidae	Ammospiza caudacuta	19.8	41.2	33.3	1089.8	94.2	137.4	67.2	66.2	breeding
82	Passerellidae	Centronyx bairdii	17.5	48.6	29.4	2130.4	65.2	157.6	68.6	73.6	winter
83	Passerellidae	Centronyx henslowii	13.1	40.3	31.4	991.2	141.2	88.8	69.2	65.8	breeding
84	Passerellidae	Melospiza melodia	20.8	48.8	43.7	621.9	117	98.8	75.2	74	breeding
85	Passerellidae	Melospiza lincolnii	17.4	59.2	32.2	3007.5	69.8	148	68.2	79	breeding
86	Passerellidae	Melospiza georgiana	17	52.2	35.2	1926.8	99.2	132	69.8	64	molt-migrant
87	Passerellidae	Pipilo chlorurus	29.4	39.8	28.9	1275.8	80.8	150.4	66.6	67.2	breeding
88	Icteriidae	Icteria virens	25.3	35.5	22.8	1614.6	102.8	143.6	66.4	52.2	breeding
89	Icteridae	Xanthocephalus xanthocephalus	56.3	44.4	30.1	1598.8	82.8	118	77.6	86.6	breeding
90	Icteridae	Sturnella neglecta	103.3	43	37.3	640.8	153.4	78.8	63.8	69	breeding
91	Icteridae	Icterus spurius	19.6	37.4	17.4	2219.2	56.8	158.2	70.6	79.4	winter
92	Icteridae	Icterus cucullatus	24.3	27	22.5	747.9	113	103.4	67.4	81.2	winter
93	Icteridae	Icterus bullockii	33.6	38.8	22.2	2067.5	86	133.8	77.6	67.6	molt-migrant
94	Icteridae	Icterus galbula	33.7	43.8	17.9	2929.5	80.4	156.2	62.4	66	breeding
95	Icteridae	Icterus parisorum	37.4	28.3	22.9	605.5	142.6	85.6	66	70.8	breeding
96	Icteridae	Molothrus ater	44.1	41.3	33.9	926.1	52	160.6	75.6	76.8	breeding
97	Icteridae	Euphagus carolinus	59.4	63	41.7	2788.4	104.2	113.6	69.8	77.4	breeding
98	Icteridae	Euphagus cyanocephalus	63.2	44.5	37.1	829.1	109	111.8	71.6	72.6	breeding
99	Parulidae	Seiurus aurocapilla	19.4	49.9	22	3187.6	54	166.6	68.4	76	breeding
100	Parulidae	Helmitheros vermivorum	13	37.2	20.1	1914.2	62.6	156.6	70.4	75.4	breeding
101	Parulidae	Parkesia motacilla	20.2	37.3	18.8	2063.6	55.6	160.4	69	80	breeding
102	Parulidae	Parkesia noveboracensis	17.8	60.1	18.4	4893.6	50.8	183.4	67.6	63.2	breeding
103	Parulidae	Vermivora chrysoptera	8.8	46	12.1	3804.2	93.8	145	64	62.2	breeding
104	Parulidae	Vermivora cyanoptera	8.9	41.3	19	2506.5	91.4	134.2	68	71.4	breeding
105	Parulidae	Mniotilta varia	10.7	46.8	20.5	2918.2	67.8	168	67.8	61.4	breeding
106	Parulidae	Protonotaria citrea	15.5	34.2	11.7	2707.1	104	122.2	69.2	69.6	breeding
107	Parulidae	Limnothlypis swainsonii	18.9	33.5	20.6	1520.6	87.2	135.6	64.8	77.4	breeding
108	Parulidae	Leiothlypis peregrina	10	56.4	13.1	4934.8	76.8	145.4	71.2	71.6	molt-migrant
109	Parulidae	Leiothlypis celata	9	57.8	29.1	3637.8	73.4	147.4	68.4	75.8	breeding
110	Parulidae	Leiothlypis luciae	6.6	32.9	23.6	1153.6	147.4	51.8	72.6	93.2	molt-migrant
111	Parulidae	Leiothlypis ruficapilla	8.7	48.3	20.8	3199.8	100.8	133.2	66.8	64.2	breeding
112	Parulidae	Leiothlypis virginiae	7.8	36.6	19.5	2145.8	107.6	132.4	64.6	60.4	breeding
113	Parulidae	Oporornis agilis	15.2	52.4	1.1	6250	89.8	124.8	69	81.4	breeding
114	Parulidae	Geothlypis tolmiei	10.4	46	20.8	3161.7	69.4	155	70.4	70.2	breeding
115	Parulidae	Geothlypis philadelphia	12.6	51.2	7.8	4859.6	63.4	167.2	66.8	67.6	breeding
116	Parulidae	Geothlypis formosa	14.1	36	15.8	2244.9	83.6	143.4	60.8	77.2	breeding
117	Parulidae	Setophaga citrina	11.2	34.3	18.5	1756.2	113.8	113.6	72.2	65.4	breeding
118	Parulidae	Setophaga ruticilla	8.3	51	18.8	3695.8	54.4	163	67.4	80.2	breeding
119	Parulidae	Setophaga kirtlandii	13.7	44.8	24.9	2363.4	89.6	151.6	62.2	61.6	breeding
120	Parulidae	Setophaga tigrina	11	53.9	21.3	3783.7	56.4	170	66.8	71.8	breeding
121	Parulidae	Setophaga cerulea	9.4	39.4	3.8	4066.5	76.8	148.6	60.8	78.8	breeding
122	Parulidae	Setophaga americana	8.6	39.5	22.1	1954.8	92.2	130.8	71.8	70.2	molt-migrant
123	Parulidae	Setophaga magnolia	8.7	52.3	18.2	3800.9	70.8	151.6	67.4	75.2	breeding
124	Parulidae	Setophaga castanea	12.6	50.9	8.3	4756.8	88.6	142.2	69.2	65	breeding
125	Parulidae	Setophaga fusca	9.7	48.9	5.1	4916	65.6	159.6	71.8	68	breeding
126	Parulidae	Setophaga pensylvanica	9.6	47.5	12.7	3869.5	77.2	151.6	69.6	66.6	breeding
127	Parulidae	Setophaga striata	13	61.3	6.1	6340.6	67.2	150.8	71.8	75.2	breeding
128	Parulidae	Setophaga caerulescens	10.1	45.8	20.6	2795.4	61.4	150.8	68.6	84.2	breeding
129	Parulidae	Setophaga palmarum	10.3	54.9	24.7	3436.6	75.6	148.8	72.4	68.2	breeding
130	Parulidae	Setophaga coronata	12.5	57.1	32.3	2832.9	83.2	137	67.8	77	breeding
131	Parulidae	Setophaga dominica	9.4	35.1	23.5	1366.5	58	168.2	63.2	75.6	breeding
132	Parulidae	Setophaga discolor	7.7	35.9	22.7	1609.3	39	192.8	67.4	65.8	breeding
133	Parulidae	Setophaga nigrescens	8.3	39.3	24.1	1952.3	105.8	129.2	63.8	66.2	breeding
134	Parulidae	Setophaga townsendi	8.8	54.9	28.1	3492.9	57.8	165.6	71.2	70.4	breeding
135	Parulidae	Setophaga occidentalis	9.3	41.7	19.9	3305.4	50.6	172.6	68.2	73.6	breeding
136	Parulidae	Setophaga chrysoparia	10.2	30.4	14.7	1999.9	93.4	137.6	63.2	70.8	breeding
137	Parulidae	Setophaga virens	8.8	46.9	19.8	3262.2	94.8	135	68.8	66.4	breeding
138	Parulidae	Cardellina canadensis	10.4	51.1	2.3	5565.9	62.8	162.4	70.4	69.4	breeding
139	Parulidae	Cardellina pusilla	6.9	59.6	21.3	4451.5	51.2	171.8	68.4	73.6	breeding
140	Parulidae	Cardellina rubrifrons	9.8	32	18.9	1740.4	80.4	157.4	59.8	67.4	breeding
141	Cardinalidae	Piranga rubra	28.2	33.7	13.2	2461.3	110.6	124.6	63.2	66.6	breeding
142	Cardinalidae	Piranga olivacea	28.6	41.1	-3.5	5004.9	117	88.4	76.2	83.4	breeding
143	Cardinalidae	Piranga ludoviciana	28.1	45.4	20.2	3197	76.6	140.6	68.8	79	molt-migrant
144	Cardinalidae	Pheucticus ludovicianus	45.6	47.7	16.3	3509.5	93.8	128.4	66	76.8	breeding
145	Cardinalidae	Pheucticus melanocephalus	42	37.9	22.9	1850.9	87.8	123	72.8	81.4	molt-migrant
146	Cardinalidae	Passerina caerulea	28.7	32.1	20.2	1322.6	109.8	111.8	66.4	77	winter
147	Cardinalidae	Passerina amoena	15.7	42.9	25.1	2047.4	75.4	125.2	69.2	95.2	molt-migrant
148	Cardinalidae	Passerina cyanea	14.6	38.2	21.9	1818.7	112	121.8	65.4	65.8	molt-migrant
149	Cardinalidae	Passerina versicolor	11.8	26.5	22.2	498	102.2	120	76.6	66.2	molt-migrant
150	Cardinalidae	Passerina ciris	15.5	31.7	21.3	1264	106.4	126	65.4	67.2	molt-migrant

### Sheet: excluded species
Excluded Species from Filtering
Myiarchus tyrannulus
Tyrannus crassirostris
Contopus pertinax
Vireo flavoviridis
Vireo altiloquus
Corvus brachyrhynchos
Cyanocitta cristata
Eremophila alpestris
Tachycineta bicolor
Progne subis
Hirundo rustica
Petrochelidon pyrrhonota
Regulus satrapa
Bombycilla garrulus
Bombycilla cedrorum
Phainopepla nitens
Sitta canadensis
Certhia americana
Troglodytes aedon
Troglodytes pacificus
Toxostoma bendirei
Sialia sialis
Sialia mexicana
Myadestes townsendi
Catharus fuscescens
Turdus migratorius
Coccothraustes vespertinus
Pinicola enucleator
Leucosticte tephrocotis
Haemorhous cassinii
Loxia curvirostra
Loxia leucoptera
Spinus pinus
Spinus psaltria
Spinus lawrencei
Peucaea cassinii
Amphispiza bilineata
Spizella passerina
Spizella atrogularis
Zonotrichia querula
Zonotrichia albicollis
Passerculus sandwichensis
Pipilo maculatus
Pipilo erythrophthalmus
Dolichonyx oryzivorus
Sturnella magna
Agelaius phoeniceus
Molothrus aeneus
Quiscalus quiscula
Geothlypis trichas
Setophaga petechia
Setophaga pinus
Setophaga graciae
Myioborus pictus
Piranga flava
Spiza americana
